# Cell wall remodeling and vesicle trafficking mediate the root clock in Arabidopsis

**DOI:** 10.1101/2020.03.10.985747

**Authors:** Guy Wachsman, Jingyuan Zhang, Miguel A. Moreno-Risueno, Charles T. Anderson, Philip N. Benfey

## Abstract

In Arabidopsis, lateral roots initiate along the primary root in a process preceded by periodic gene expression, a phenomenon known as the root clock. Many genes involved in lateral root initiation have been identified. However, very little is known about the structural changes underlying the initiation process nor about how root clock function is regulated. In genetic screens, we identified the vesicle trafficking regulators, GNOM and its suppressor, AGD3, as critical to root clock function. We show that GNOM is required for the proper distribution of pectin, a mediator of intercellular adhesion, and that pectin esterification state is essential for a functional root clock. We found that in sites of lateral root primordia emergence, both esterified and de-esterified pectin are differentially distributed. Using a reverse genetic approach, we identified significant enrichment of GO terms associated with pectin modifying enzymes in the oscillation zone were the root clock is established. In agreement with a recent study on the function of pectin in pavement cell morphogenesis, our results indicate that the balance between esterified and de-esterified pectin is essential for proper root clock function and the subsequent initiation of lateral root primordia.
