## Supplementary material for "Cell wall remodeling and vesicle trafficking mediate the root clock in Arabidopsis": Table S3. EMS screens results

### Sheet: Sheet1
line	generation	mapped gene	At_num	bulked mut/wt seedlings	CDS changes	protein change1,2	number of reads (mut.ref/mut.alt; wt.ref/wt.alt)	validation3	comments
474-3	M3	SHR	AT4G37650	23/23	664C>T	Arg222*	0/43;38/22	allelic test & similar phenotype to known allele	screen-1
300-4	M3	RHD3	AT3G13870	50/100	1751C>T	Ser584Phe	0/64;76/42	allelic test & similar phenotype to known allele	screen-1
300-7	M3	SECA1	AT4G01800	50/100	2254C>T	Arg752*	0/19;30/9	allelic test & similar phenotype to known allele	screen-1
633	M2	GLUTATHIONE REDUCTASE 2	AT3G54660	30/30	790G>A	Ala264Thr	1/33;38/9	similar phenotype to known allele (Yu et al., 2013)	screen-1
194	M2	RHD3	AT3G13870	23/49	1951C>T	Gln651*	10/22;49/6	similar phenotype to known allele	screen-1
184	M3	GNOM	AT1G13980	40/45	1940G>A	Arg647Gln	6/10;10/6	similar phenotype to known allele	screen-1
26	M2	AGD3	AT5G13300	NA	266G>A	Gly89Glu	12/63;56/1	similar phenotype to known allele	screen-2
667	M2	LCMT1/SBI1	AT1G02100	NA	782G>A	Trp261*	9/57;23/4		screen-2
